# Pyruvate Kinase M Links Glucose Availability to Protein Synthesis

**DOI:** 10.1101/715086

**Authors:** Nevraj S. Kejiou, Lena Ilan, Stefan Aigner, Enching Luo, Ines Rabano, Nishani Rajakulendran, Hamed S. Najafabadi, Stephane Angers, Gene W. Yeo, Alexander F. Palazzo

## Abstract

How human cells coordinate various metabolic processes, such as glycolysis and protein translation, remains unclear. One key insight is that various metabolic enzymes have been found to associate with mRNAs, however whether these enzymes regulate mRNA biology in response to changes in cellular metabolic state remains unknown. Here we report that the glycolytic enzyme, pyruvate kinase M (PKM), inhibits the translation of 7% of the transcriptome in response to elevated levels of glucose and pyruvate. Our data suggest that in the presence of glucose and pyruvate, PKM associates with ribosomes that are synthesizing stretches of polyacidic nascent polypeptides and stalls the elongation step of translation. PKM-regulated mRNAs encode proteins required for the cell cycle and may explain previous results linking PKM to cell cycle regulation. Our study uncovers an unappreciated link between glycolysis and the ribosome that likely coordinates the intake of glycolytic metabolites with the regulation of protein synthesis and the cell cycle.
