## Supplemental Table 1 for "Pyruvate Kinase M Links Glucose Availability to Protein Synthesis"

### Sheet: Mass Spectrometry
Gene	RNA-Bound (RNase-Sensitive)	Ribosome-Bound (RNase-Insensitive	mRNP-Bound (Oligo-dT)	Spectral Count RNA-Bound	Spectral Count Ribosome-Bound	Spectral Count mRNP-Bound	% ER Spectral Count (RNA-Bound)	% ER Spectral Count (Ribosome-Bound)	% ER Spectral Count (mRNP-Bound)	Generic Identifier
AARS	Y	N	Y	8	NA	370	0	NA	11.1055	tRNA related
ABCF1	N	Y	Y	NA	13	377	NA	27.7778	54.5651	Other
ACTB	Y	Y	Y	440	186	3353	16.2081	16.0231	32.7265	Cytoskeleton
ACTN1	Y	Y	Y	15	4	214	60	0	49.872	Cytoskeleton
ACTR1A	Y	Y	Y	12	24	313	0	6.06061	28.105	Cytoskeleton
AGL	Y	Y	Y	5	11	103	0	0	30.3864	Carbohydrate Metabolism
AHCY	Y	N	Y	36	NA	1230	0	NA	19.7671	Other Metabolism
AHNAK	Y	N	Y	36	NA	725	100	NA	37.6878	Other
AIMP1	Y	Y	Y	6	41	472	50	15.625	30.2211	tRNA related
AIMP2	N	Y	Y	NA	19	178	NA	10	31.3717	tRNA related
AKR1A1	Y	N	Y	2	NA	37	0	NA	10.2826	Other Metabolism
ALDH16A1	N	Y	Y	NA	14	189	NA	0	45.0272	Other Metabolism
ALDOA	Y	Y	Y	59	6	1022	2.63889	16.6667	14.1194	Carbohydrate Metabolism
ALYREF	N	Y	Y	NA	6	76	NA	100	64.9961	RBP
ANXA1	Y	N	Y	62	NA	391	15.5303	NA	16.8128	Cytoskeleton
ANXA2	Y	Y	Y	195	17	1339	23.2331	4.7619	37.1419	Cytoskeleton
ANXA5	Y	N	Y	54	NA	19	9.82143	NA	74.9652	Cytoskeleton
ANXA6	Y	N	Y	8	NA	303	0	NA	37.1319	Cytoskeleton
AP1B1	N	Y	Y	NA	9	179	NA	100	49.101	Clathrin
AP1G1	N	Y	Y	NA	5	202	NA	100	62.6532	Clathrin
AP2A1	N	Y	Y	NA	18	538	NA	100	65.5197	Clathrin
AP2A2	N	Y	Y	NA	7	76	NA	100	66.9619	Clathrin
AP2B1	N	Y	Y	NA	33	508	NA	93.75	61.4119	Clathrin
AP2M1	N	Y	Y	NA	3	189	NA	100	57.4751	Clathrin
APEH	Y	N	Y	2	NA	323	0	NA	14.0311	Other
ARF1	Y	N	Y	13	NA	60	77.2727	NA	23.701	Other
ARFGAP1	Y	Y	Y	2	2	68	50	50	54.4083	Other
ARHGDIA	Y	N	Y	22	NA	104	0	NA	9.21516	Other
ASCC3	N	Y	Y	NA	8	122	NA	50	55.7119	Other
ASNS	Y	N	Y	2	NA	691	0	NA	37.3724	Other Metabolism
ATIC	Y	N	Y	6	NA	213	0	NA	20.1133	Other Metabolism
BAG2	N	Y	Y	NA	11	133	NA	25	42.6734	Other
BLVRB	Y	N	Y	3	NA	33	0	NA	4.39183	Other Metabolism
BTF3L4	Y	N	Y	4	NA	16	50	NA	50	Other
BYSL	N	Y	Y	NA	11	90	NA	0	61.5886	Other
C14orf166	N	Y	Y	NA	23	189	NA	32.8283	61.1458	Other
C15orf52	N	Y	Y	NA	4	39	NA	66.6667	63.0694	Other
C7orf50	Y	N	Y	4	NA	33	83.3333	NA	100	Other
CAD	Y	Y	Y	25	51	3539	0	0	34.3528	Other Metabolism
CALR	Y	N	Y	15	NA	30	100	NA	100	Chaperone
CAP1	Y	N	Y	6	NA	676	0	NA	16.3758	Cytoskeleton
CAPRIN1	Y	Y	Y	44	99	261	69.6558	47.7852	48.0812	RBP
CAPZA1	Y	N	Y	3	NA	172	0	NA	28.5163	Cytoskeleton
CCDC124	N	Y	Y	NA	13	257	NA	11.1111	45.4219	Other
CCDC6	Y	N	Y	9	NA	142	0	NA	38.0047	Other
CCT2	Y	Y	Y	133	133	412	42.6683	12.5128	36.6587	Chaperone
CCT3	Y	Y	Y	130	115	1046	38.6325	9.79115	46.2145	Chaperone
CCT4	Y	Y	Y	100	78	315	36.0926	20.695	45.1099	Chaperone
CCT5	Y	Y	Y	90	95	386	49.1081	14.9175	42.2005	Chaperone
CCT6A	Y	Y	Y	145	129	537	33.7169	19.3806	52.476	Chaperone
CCT7	Y	Y	Y	125	108	335	38.756	13.0682	47.4027	Chaperone
CCT8	Y	Y	Y	274	173	589	33.6687	11.9862	46.7886	Chaperone
CDC5L	N	Y	Y	NA	5	151	NA	100	82.2561	Other
CDK1	Y	N	Y	7	NA	569	11.1111	NA	46.2923	Other
CFL1	Y	N	Y	55	NA	158	25.3373	NA	36.1784	Cytoskeleton
CKAP4	N	Y	Y	NA	6	272	NA	100	100	Membrane-bound
CKAP5	N	Y	Y	NA	5	526	NA	75	18.3065	Cytoskeleton
CLIC1	Y	N	Y	22	NA	21	4.7619	NA	44.812	Membrane-bound
CLINT1	Y	Y	Y	6	33	157	100	86.553	75.3369	Other
CLNS1A	Y	N	Y	2	NA	60	0	NA	18.6311	Other
CLTA	Y	Y	Y	6	4	515	80	100	67.2141	Clathrin
CLTC	Y	Y	Y	288	355	4225	85.2229	84.3016	60.4645	Clathrin
CNDP2	Y	N	Y	4	NA	193	0	NA	13.8786	Other
CNOT1	N	Y	Y	NA	16	457	NA	66.6667	53.7431	RBP
COPA	Y	Y	Y	3	3	368	100	100	71.8306	Other
COPB2	N	Y	Y	NA	3	212	NA	100	85.036	Other
COPG1	N	Y	Y	NA	2	109	NA	100	77.4711	Other
CORO1C	N	Y	Y	NA	6	40	NA	50	50.954	Other
CSDE1	Y	N	Y	4	NA	117	50	NA	62.5824	RBP
CTPS1	Y	N	Y	11	NA	1059	0	NA	41.2275	Other Metabolism
CTSA	Y	N	Y	2	NA	21	100	NA	100	Other
DARS	Y	Y	Y	50	111	867	33.8978	30.9882	45.0762	tRNA related
DCTN1	N	Y	Y	NA	11	862	NA	0	25.3733	Cytoskeleton
DCTN2	Y	Y	Y	11	16	298	0	8.33333	27.609	Cytoskeleton
DDX1	N	Y	Y	NA	58	514	NA	57.6786	66.8705	RBP
DDX20	N	Y	Y	NA	5	115	NA	16.6667	32.7853	RBP
DDX39B	Y	Y	Y	12	5	116	100	100	74.6131	RBP
DDX3X	Y	Y	Y	9	48	730	100	90.625	59.2844	RBP
DDX5	N	Y	Y	NA	11	254	NA	100	74.7746	RBP
DDX6	Y	Y	Y	3	41	407	75	67.0455	53.2609	RBP
DERA	Y	Y	Y	3	13	48	0	0	66.7486	Carbohydrate Metabolism
DHX15	N	Y	Y	NA	2	229	NA	100	96.6085	RBP
DHX29	N	Y	Y	NA	10	124	NA	100	47.3227	RBP
DHX30	N	Y	Y	NA	25	168	NA	37.3932	54.5115	RBP
DHX36	N	Y	Y	NA	7	101	NA	83.3333	53.5302	RBP
DHX9	Y	Y	Y	5	4	299	100	100	68.8012	RBP
DLD	Y	N	Y	7	NA	78	100	NA	100	Other Metabolism
DNAJA1	N	Y	Y	NA	15	310	NA	50	30.2251	Chaperone
DNAJC13	N	Y	Y	NA	8	315	NA	100	84.3026	Chaperone
DRG1	Y	Y	Y	22	31	149	65.8586	70.8333	51.9399	Other
DYNC1H1	N	Y	Y	NA	41	3192	NA	0	33.2449	Cytoskeleton
DYNC1LI1	N	Y	Y	NA	7	151	NA	33.3333	38.1692	Cytoskeleton
EDC4	N	Y	Y	NA	11	175	NA	0	20.331	RBP
EEF1A1	Y	Y	Y	101	130	1537	36.526	21.8675	49.9915	eEFs
EEF1A2	Y	Y	Y	25	68	554	50	0	42.5573	eEFs
EEF1B2	Y	Y	Y	14	6	245	30.1587	11.1111	56.1438	eEFs
EEF1D	Y	Y	Y	36	11	1092	36.6667	77.7778	53.8687	eEFs
EEF1E1	N	Y	Y	NA	8	249	NA	25	34.2081	eEFs
EEF1G	Y	Y	Y	28	17	918	30.7895	32.5	52.1938	eEFs
EEF2	Y	Y	Y	156	137	1351	33.2324	9.22343	36.2266	eEFs
EIF2AK2	Y	Y	Y	9	13	108	61.1111	61.6667	69.9147	eIFs
EIF2B3	N	Y	Y	NA	10	43	NA	47.619	23.9298	eIFs
EIF2B4	N	Y	Y	NA	21	244	NA	52.7273	36.3181	eIFs
EIF2B5	N	Y	Y	NA	29	42	NA	48.1481	40.9561	eIFs
EIF2S1	Y	Y	Y	23	77	385	56.9444	58.6738	64.1759	eIFs
EIF2S2	Y	Y	Y	22	80	231	79.4872	62.0288	73.4684	eIFs
EIF2S3	Y	Y	Y	15	72	260	83.3333	58.7607	65.1006	eIFs
EIF3A	Y	Y	Y	31	281	4485	94.1176	66.4211	61.8643	eIFs
EIF3B	Y	Y	Y	26	162	1191	96.2963	68.6643	68.5266	eIFs
EIF3C	Y	Y	Y	41	196	1878	93.1373	71.9056	60.8984	eIFs
EIF3D	Y	Y	Y	13	80	539	91.6667	65.6892	75.2011	eIFs
EIF3E	Y	Y	Y	18	147	1095	100	81.0769	64.8806	eIFs
EIF3F	Y	Y	Y	31	139	662	94.1176	72.5449	66.9532	eIFs
EIF3G	Y	Y	Y	9	52	400	100	75.5682	69.1741	eIFs
EIF3H	N	Y	Y	NA	70	660	NA	63.3445	65.642	eIFs
EIF3I	Y	Y	Y	14	86	662	100	82.1637	61.9912	eIFs
EIF3J	N	Y	Y	NA	10	550	NA	85.7143	61.5242	eIFs
EIF3K	N	Y	Y	NA	32	323	NA	50.0855	62.895	eIFs
EIF3L	Y	Y	Y	28	178	1176	93.75	64.8246	70.5729	eIFs
EIF3M	N	Y	Y	NA	94	380	NA	76.2238	57.95	eIFs
EIF4A1	Y	Y	Y	74	161	449	64.1667	53.9683	60.0587	eIFs
EIF4A2	N	Y	Y	NA	63	32	NA	65.2174	76.9868	eIFs
EIF4A3	N	Y	Y	NA	29	330	NA	68.254	59.886	eIFs
EIF4B	N	Y	Y	NA	17	121	NA	40	73.1064	eIFs
EIF4G1	Y	Y	Y	18	95	487	100	65.3048	62.2611	eIFs
EIF4G2	N	Y	Y	NA	24	185	NA	79.798	64.7689	eIFs
EIF5A	Y	Y	Y	6	7	192	33.3333	0	45.7019	eIFs
EIF5B	N	Y	Y	NA	59	186	NA	51.4286	46.6794	eIFs
EIF6	N	Y	Y	NA	12	151	NA	61.1111	44.9764	eIFs
ELAVL1	Y	Y	Y	39	4	147	73.8354	83.3333	84.4145	RBP
ELAVL2	Y	N	Y	5	NA	12	100	NA	100	RBP
ENO1	Y	N	Y	109	NA	1072	8.07292	NA	13.5274	Carbohydrate Metabolism
EPRS	Y	Y	Y	30	150	2362	54.0441	17.8777	29.8778	tRNA related
ERP29	Y	N	Y	18	NA	188	100	NA	99.622	Chaperone
ERP44	Y	Y	Y	6	2	30	100	100	67.2385	Chaperone
EZR	Y	N	Y	32	NA	1629	12.7451	NA	44.2636	Cytoskeleton
FAM120A	N	Y	Y	NA	22	289	NA	72.7273	50.3239	Other
FAM98A	N	Y	Y	NA	16	162	NA	79.1667	52.1807	RBP
FARSA	N	Y	Y	NA	3	419	NA	0	68.2406	tRNA related
FARSB	N	Y	Y	NA	13	577	NA	65	61.2712	tRNA related
FASN	Y	Y	Y	29	6	7277	0	0	24.9453	Other Metabolism
FAU	N	Y	Y	NA	4	117	NA	50	54.878	Ribosomal Proteins
FKBP1A	Y	N	Y	2	NA	7	0	NA	0	Chaperone
FKBP4	Y	N	Y	10	NA	305	0	NA	11.1736	Chaperone
FLNA	Y	Y	Y	23	39	3869	75	0	36.0239	Cytoskeleton
FLNC	Y	Y	Y	7	3	2074	58.3333	0	31.9053	Cytoskeleton
FMR1	N	Y	Y	NA	4	69	NA	50	31.8442	RBP
FRYL	N	Y	Y	NA	30	330	NA	24.5798	42.9581	Cytoskeleton
FSCN1	Y	N	Y	7	NA	75	0	NA	25.3257	Cytoskeleton
FXR1	N	Y	Y	NA	97	597	NA	55.5862	54.5769	RBP
G3BP1	Y	Y	Y	48	104	495	84.0625	40.8642	55.469	RBP
G3BP2	N	Y	Y	NA	18	80	NA	55.5556	56.7645	RBP
G6PD	Y	N	Y	5	NA	478	0	NA	17.7946	Carbohydrate Metabolism
GANAB	Y	N	Y	25	NA	596	100	NA	100	Membrane-bound
GAPDH	Y	Y	Y	250	34	4544	10.3178	0	15.8559	Carbohydrate Metabolism
GARS	Y	N	Y	3	NA	215	0	NA	16.6833	tRNA related
GDI2	Y	N	Y	6	NA	96	0	NA	3.70944	Other
GEMIN4	N	Y	Y	NA	10	102	NA	50	22.7713	RBP
GEMIN5	N	Y	Y	NA	18	160	NA	25	35.3387	RBP
GFPT1	Y	N	Y	5	NA	703	0	NA	22.9891	Carbohydrate Metabolism
GIGYF2	N	Y	Y	NA	26	403	NA	38.3333	58.4424	Other
GOT1	Y	N	Y	2	NA	187	0	NA	5.39642	Carbohydrate Metabolism
GPI	Y	N	Y	7	NA	440	0	NA	18.1318	Carbohydrate Metabolism
GRHPR	Y	N	Y	2	NA	46	0	NA	33.5251	Carbohydrate Metabolism
GSTP1	Y	N	Y	78	NA	99	11.7239	NA	25.4127	Other Metabolism
GYG1	Y	Y	Y	7	14	21	0	0	50.812	Carbohydrate Metabolism
GYS1	Y	Y	Y	38	116	477	0	2.81593	41.8505	Carbohydrate Metabolism
HDLBP	N	Y	Y	NA	15	922	NA	68.75	47.5689	RBP
HIST1H1A	N	Y	Y	NA	3	4	NA	100	50	Other
HNRNPA1	Y	Y	Y	26	4	226	100	100	98.2786	RBP
HNRNPA2B1	Y	Y	Y	26	4	341	100	100	90.0357	RBP
HNRNPA3	N	Y	Y	NA	4	202	NA	100	87.4515	RBP
HNRNPAB	Y	N	Y	27	NA	105	92.9167	NA	62.8478	RBP
HNRNPC	N	Y	Y	NA	17	277	NA	63.8889	71.6083	RBP
HNRNPD	Y	Y	Y	28	4	354	90	100	74.3906	RBP
HNRNPF	Y	Y	Y	23	7	67	100	100	82.5858	RBP
HNRNPH1	Y	Y	Y	30	8	173	100	100	77.7103	RBP
HNRNPK	Y	Y	Y	51	44	265	100	94.7619	91.641	RBP
HNRNPM	Y	Y	Y	13	21	315	100	100	77.3252	RBP
HNRNPR	Y	Y	Y	14	22	200	100	83.7607	87.6262	RBP
HNRNPU	Y	Y	Y	22	48	802	100	100	77.815	RBP
HNRNPUL1	Y	N	Y	7	NA	189	100	NA	100	RBP
HNRNPUL2	N	Y	Y	NA	3	48	NA	100	100	RBP
HSP90AA1	Y	N	Y	152	NA	558	10.9408	NA	28.6442	Chaperone
HSP90AB1	Y	Y	Y	238	63	3031	40.3928	22.584	29.2813	Chaperone
HSP90B1	Y	N	Y	57	NA	690	100	NA	95.8374	Chaperone
HSPA1B	Y	Y	Y	118	34	711	51.4161	17.3913	61.3497	Chaperone
HSPA1L	Y	Y	Y	80	32	69	6.86275	81.25	66.0556	Chaperone
HSPA4	Y	N	Y	18	NA	328	4.16667	NA	39.0106	Chaperone
HSPA5	Y	Y	Y	133	40	1342	100	100	97.0324	Chaperone
HSPA8	Y	Y	Y	429	207	1947	46.2024	30.5334	61.015	Chaperone
HSPA9	Y	N	Y	17	NA	456	100	NA	98.272	Chaperone
HSPB1	Y	Y	Y	38	4	1145	2.89855	0	34.0841	Chaperone
HSPD1	Y	N	Y	53	NA	220	100	NA	93.2255	Chaperone
HSPE1	Y	N	Y	10	NA	74	100	NA	83.0231	Chaperone
HSPH1	Y	N	Y	11	NA	392	0	NA	31.1781	Chaperone
IARS	Y	Y	Y	33	147	1960	74.4108	18.6156	31.7949	tRNA related
IGF2BP2	Y	Y	Y	113	28	498	67.8365	34.4322	60.761	RBP
IGF2R	N	Y	Y	NA	4	244	NA	50	64.56	Membrane-bound
ILF2	Y	Y	Y	59	16	199	100	100	81.1041	Other
ILF3	Y	Y	Y	79	28	376	98.2759	100	84.6197	Other
IMPDH2	N	Y	Y	NA	128	1735	NA	11.9048	50.5357	Other Metabolism
ITGB1	N	Y	Y	NA	4	187	NA	0	70.1432	Membrane-bound
KARS	Y	Y	Y	35	93	440	62.029	29.0625	42.7337	tRNA related
KPNB1	Y	Y	Y	7	8	567	0	0	27.9546	Other
LAMP1	N	Y	Y	NA	2	57	NA	100	81.9718	Membrane-bound
LARP1	N	Y	Y	NA	37	307	NA	53.7037	45.3113	RBP
LARP4	N	Y	Y	NA	32	128	NA	41.5033	31.9514	RBP
LARS	Y	Y	Y	27	135	970	75	11.6804	27.8622	tRNA related
LASP1	Y	N	Y	5	NA	73	0	NA	30.8712	Cytoskeleton
LDHA	Y	N	Y	59	NA	1437	4.54545	NA	36.2684	Carbohydrate Metabolism
LDHB	Y	N	Y	104	NA	1074	14.6414	NA	28.063	Carbohydrate Metabolism
LGALS1	Y	N	Y	13	NA	88	88.8889	NA	41.2118	Other
LGALS3BP	Y	Y	Y	7	5	243	100	100	100	Protein Degradation
LRRC47	N	Y	Y	NA	3	388	NA	0	57.561	RBP
LRRC59	N	Y	Y	NA	4	95	NA	100	100	Membrane-bound
LTN1	N	Y	Y	NA	49	149	NA	7.14286	34.3405	Other
LTV1	N	Y	Y	NA	19	79	NA	10	38.6817	Other
LUC7L	N	Y	Y	NA	7	165	NA	100	100	RBP
MAGEA4	Y	N	Y	18	NA	392	12.5	NA	44.7082	Other
MAGEB2	Y	Y	Y	9	63	159	45	53.2143	56.5917	Other
MARS	N	Y	Y	NA	51	725	NA	16.4583	45.5517	tRNA related
MCM2	Y	N	Y	17	NA	222	100	NA	69.8003	Other
MCM4	Y	N	Y	6	NA	270	100	NA	70.2984	Other
MCM6	Y	N	Y	10	NA	141	100	NA	76.4214	Other
MDH1	Y	N	Y	10	NA	74	0	NA	8.01696	Carbohydrate Metabolism
METAP1	N	Y	Y	NA	3	20	NA	50	60.9518	Other
MIF	Y	N	Y	16	NA	283	21.6667	NA	18.049	Other
MOGS	N	Y	Y	NA	3	166	NA	100	100	Membrane-bound
MOV10	N	Y	Y	NA	59	285	NA	44.2308	59.7518	RBP
MSI2	Y	N	Y	24	NA	76	75.3247	NA	27.4022	RBP
MSN	Y	N	Y	31	NA	5711	7.84314	NA	50.9393	Cytoskeleton
MTHFD1	Y	Y	Y	24	64	915	47.2028	2.5	43.3	Other Metabolism
MVP	Y	Y	Y	82	391	3805	52.3077	10.9973	51.7109	Other
MYCBP2	N	Y	Y	NA	5	77	NA	0	72.1568	Protein Degradation
MYH9	Y	Y	Y	17	29	6929	0	0	19.5422	Cytoskeleton
MYOF	N	Y	Y	NA	9	239	NA	100	98.7244	Membrane-bound
NACA	Y	Y	Y	91	50	144	47.4702	46.7314	49.4921	Chaperone
NAP1L1	N	Y	Y	NA	17	208	NA	0	29.1018	Other
NAP1L4	N	Y	Y	NA	4	131	NA	0	34.0971	Other
NCL	N	Y	Y	NA	142	440	NA	93.9385	62.8821	RBP
NEDD1	N	Y	Y	NA	6	17	NA	50	0	Other
NEMF	Y	Y	Y	6	44	188	66.6667	26.3393	28.6793	Other
NME1	Y	N	Y	21	NA	29	0	NA	38.2015	Other
NME2	Y	N	Y	15	NA	203	50	NA	99.7407	Other
NMT1	N	Y	Y	NA	10	121	NA	10	66.8888	Other
NOB1	N	Y	Y	NA	12	79	NA	0	21.1678	RBP
NPEPPS	Y	N	Y	9	NA	227	0	NA	12.4009	Other
NPM1	N	Y	Y	NA	27	93	NA	83.3333	74.8807	RBP
NSUN2	Y	Y	Y	5	6	129	100	100	90.6135	RBP
NUDC	Y	N	Y	10	NA	112	0	NA	12.8328	Cytoskeleton
P4HB	Y	N	Y	43	NA	384	100	NA	98.1852	Chaperone
PA2G4	Y	Y	Y	248	166	472	55.2889	36.991	61.4203	RBP
PABPC1	Y	Y	Y	139	303	1882	68.7253	49.3948	55.2859	RBP
PABPC4	Y	Y	Y	87	101	639	63.0502	52.8117	61.3324	RBP
PABPN1	Y	N	Y	3	NA	39	100	NA	92.089	RBP
PAICS	Y	N	Y	3	NA	512	0	NA	17.8039	Other Metabolism
PARP1	N	Y	Y	NA	6	139	NA	100	98.0743	Other
PARP4	N	Y	Y	NA	33	336	NA	3.0303	59.4005	Other
PCBP2	Y	N	Y	31	NA	80	47.0085	NA	69.2711	RBP
PCNA	Y	N	Y	6	NA	65	70	NA	84.4046	Other
PDCD4	N	Y	Y	NA	8	73	NA	50	90.491	Other
PDCD6IP	Y	N	Y	4	NA	207	0	NA	12.3943	Other
PDIA3	Y	N	Y	47	NA	112	100	NA	89.4496	Chaperone
PDIA4	Y	N	Y	7	NA	62	100	NA	100	Chaperone
PDIA6	Y	Y	Y	38	7	165	100	100	95.7733	Chaperone
PEBP1	Y	N	Y	6	NA	40	0	NA	14.5202	Other
PFN1	Y	Y	Y	63	2	151	5.43478	0	8.6507	Cytoskeleton
PFN2	Y	N	Y	4	NA	15	0	NA	0	Cytoskeleton
PGD	Y	N	Y	11	NA	141	0	NA	17.6888	Carbohydrate Metabolism
PGK1	Y	N	Y	32	NA	230	3.125	NA	15.0558	Carbohydrate Metabolism
PHGDH	Y	N	Y	16	NA	459	4.7619	NA	44.7256	Other Metabolism
PICALM	N	Y	Y	NA	3	12	NA	100	100	Clathrin
PIK3C2A	N	Y	Y	NA	8	111	NA	0	68.2828	Other
PKM	Y	Y	Y	204	29	2956	3.17219	0	21.8171	Carbohydrate Metabolism
PLOD1	Y	Y	Y	3	6	282	100	100	100	Other
PLOD3	Y	N	Y	7	NA	272	100	NA	100	Other
POLR1C	Y	Y	Y	5	2	127	100	100	50.1004	Other
POLR2A	N	Y	Y	NA	3	60	NA	0	70.8901	Other
POLR2E	N	Y	Y	NA	2	75	NA	100	59.7167	Other
PPA1	Y	N	Y	2	NA	55	0	NA	29.6071	Other
PPIA	Y	N	Y	40	NA	116	27.3352	NA	6.30291	Other
PPIB	Y	Y	Y	21	11	382	100	100	84.8903	Other
PPP4C	Y	N	Y	3	NA	71	0	NA	60.9733	Other
PPP4R1	Y	N	Y	10	NA	56	0	NA	33.9319	Other
PRDX1	Y	Y	Y	36	8	1643	8.88158	30	21.647	Other
PRDX6	Y	N	Y	11	NA	63	0	NA	12.5424	Other
PRKCSH	Y	N	Y	10	NA	351	100	NA	99.2221	Membrane-bound
PRKDC	N	Y	Y	NA	63	1777	NA	96.875	71.5979	Other
PRMT1	Y	N	Y	4	NA	333	83.3333	NA	76.5015	Other
PRMT5	Y	Y	Y	3	4	234	50	0	45.6239	Other
PRPF19	N	Y	Y	NA	10	173	NA	100	84.1888	RBP
PRPS1	N	Y	Y	NA	12	43	NA	0	26.0829	Other Metabolism
PRPSAP1	N	Y	Y	NA	20	125	NA	0	19.9088	Other Metabolism
PRPSAP2	N	Y	Y	NA	15	67	NA	0	17.6403	Other Metabolism
PRRC2A	N	Y	Y	NA	16	93	NA	85	22.1997	Other
PRRC2C	N	Y	Y	NA	13	208	NA	27.2727	18.0713	Other
PSMA1	Y	Y	Y	28	12	1081	29.9107	0	44.3922	Protein Degradation
PSMA2	Y	Y	Y	41	32	295	52.9452	8.88889	36.5507	Protein Degradation
PSMA3	Y	Y	Y	18	11	571	19.6429	0	45.718	Protein Degradation
PSMA4	Y	Y	Y	34	22	596	32.1726	2.5	48.7788	Protein Degradation
PSMA5	Y	Y	Y	29	33	680	21.25	6.66667	42.5599	Protein Degradation
PSMA6	Y	Y	Y	27	21	581	34.1667	9.54545	33.3267	Protein Degradation
PSMA7	Y	Y	Y	50	38	731	37.8091	3.75	32.2395	Protein Degradation
PSMB1	Y	Y	Y	29	28	447	30.2083	0	40.245	Protein Degradation
PSMB2	Y	Y	Y	17	16	281	36.1905	18.0556	46.468	Protein Degradation
PSMB3	Y	Y	Y	41	27	289	49.0241	8.33333	50.5507	Protein Degradation
PSMB4	Y	Y	Y	23	26	356	24.5726	0	39.2304	Protein Degradation
PSMB5	Y	Y	Y	28	18	685	24.4444	0	39.0681	Protein Degradation
PSMB6	Y	Y	Y	30	19	279	28.8889	16.1111	41.0171	Protein Degradation
PSMB7	Y	Y	Y	5	5	277	0	0	41.2519	Protein Degradation
PSMB8	Y	Y	Y	11	6	115	35	0	32.7793	Protein Degradation
PSMC1	Y	Y	Y	66	55	542	38.9829	6.09606	57.9622	Protein Degradation
PSMC2	Y	Y	Y	47	42	759	37.7717	4.16667	49.7308	Protein Degradation
PSMC3	Y	Y	Y	63	84	802	29.0984	5.61224	43.9502	Protein Degradation
PSMC4	N	Y	Y	NA	20	577	NA	8.33333	44.4933	Protein Degradation
PSMC5	Y	Y	Y	68	67	907	41.2302	7.58929	45.5439	Protein Degradation
PSMC6	Y	Y	Y	45	63	836	37.3485	9.55128	35.9387	Protein Degradation
PSMD1	Y	Y	Y	74	64	917	33.9652	9.34874	46.8027	Protein Degradation
PSMD11	Y	Y	Y	57	45	695	47.7067	6.01604	48.3727	Protein Degradation
PSMD12	Y	Y	Y	29	36	534	58.3333	4	45.499	Protein Degradation
PSMD13	Y	Y	Y	24	38	515	74.0741	8.69565	43.9088	Protein Degradation
PSMD14	Y	Y	Y	17	18	440	27.0833	0	45.9869	Protein Degradation
PSMD2	Y	Y	Y	33	55	1043	33.3333	11.0887	48.2355	Protein Degradation
PSMD3	Y	Y	Y	62	57	973	33.0977	12.3041	58.0991	Protein Degradation
PSMD4	Y	Y	Y	42	23	80	40.7143	0	44.2187	Protein Degradation
PSMD6	Y	Y	Y	33	34	582	34.359	13.9423	43.4261	Protein Degradation
PSMD7	Y	Y	Y	9	16	251	71.4286	18.1818	37.0763	Protein Degradation
PSMD8	Y	Y	Y	3	6	244	50	0	63.6282	Protein Degradation
PTBP1	Y	Y	Y	42	8	255	100	100	77.0944	RBP
PURA	Y	N	Y	9	NA	39	0	NA	27.5559	RBP
PYGB	Y	Y	Y	6	19	332	0	0	38.4659	Carbohydrate Metabolism
QARS	Y	Y	Y	37	129	1202	58.7302	14.8864	43.4737	tRNA related
RALY	N	Y	Y	NA	10	106	NA	93.75	83.5838	RBP
RAN	Y	N	Y	13	NA	117	4.16667	NA	30.0571	Other
RARS	Y	Y	Y	32	127	785	58.6895	28.8817	46.4446	tRNA related
RBBP7	Y	N	Y	4	NA	14	83.3333	NA	83.5865	Other
RBM8A	Y	N	Y	4	NA	49	100	NA	28.2559	RBP
RCN1	Y	N	Y	10	NA	55	100	NA	100	Other
RECQL	Y	Y	Y	22	17	441	100	100	90.6041	Other
RFC2	N	Y	Y	NA	6	132	NA	100	63.8902	Other
RFC4	N	Y	Y	NA	10	177	NA	100	58.0912	Other
RIOK2	N	Y	Y	NA	14	38	NA	0	20.9506	Other
RNH1	Y	N	Y	3	NA	31	0	NA	39.5622	Other
RPL10	Y	Y	Y	7	89	201	66.6667	39.1082	60.325	Ribosomal Proteins
RPL10A	Y	Y	Y	67	137	357	62.8646	40.8148	40.5665	Ribosomal Proteins
RPL11	Y	Y	Y	16	106	501	46.4286	45.5027	50.7848	Ribosomal Proteins
RPL12	Y	Y	Y	27	94	262	60.5392	41.6667	59.257	Ribosomal Proteins
RPL13	Y	Y	Y	11	134	485	100	43.3137	62.73	Ribosomal Proteins
RPL13A	Y	Y	Y	9	63	271	50	29.798	72.9622	Ribosomal Proteins
RPL14	N	Y	Y	NA	88	176	NA	42.1824	55.9684	Ribosomal Proteins
RPL15	N	Y	Y	NA	92	138	NA	36.1413	73.4161	Ribosomal Proteins
RPL17	Y	Y	Y	9	252	427	50	43.798	58.7222	Ribosomal Proteins
RPL18	Y	Y	Y	25	146	253	50.9091	41.2587	71.4966	Ribosomal Proteins
RPL18A	N	Y	Y	NA	11	80	NA	50	50	Ribosomal Proteins
RPL19	N	Y	Y	NA	73	199	NA	36.2422	59.5726	Ribosomal Proteins
RPL21	N	Y	Y	NA	110	149	NA	53.0611	40.9963	Ribosomal Proteins
RPL22	Y	Y	Y	38	81	381	68.7831	47.8517	48.6941	Ribosomal Proteins
RPL22L1	N	Y	Y	NA	19	199	NA	61.1111	22.5142	Ribosomal Proteins
RPL23	Y	Y	Y	22	122	407	61.1111	46.0848	43.8412	Ribosomal Proteins
RPL23A	Y	Y	Y	19	190	441	75	41.3043	52.442	Ribosomal Proteins
RPL24	Y	Y	Y	13	75	327	45.8333	51.0781	65.275	Ribosomal Proteins
RPL26	N	Y	Y	NA	67	529	NA	36.7857	52.109	Ribosomal Proteins
RPL27	N	Y	Y	NA	75	251	NA	38.4375	57.3941	Ribosomal Proteins
RPL27A	Y	Y	Y	9	41	139	100	50.3725	62.2398	Ribosomal Proteins
RPL28	N	Y	Y	NA	17	203	NA	67.8571	52.0468	Ribosomal Proteins
RPL29	N	Y	Y	NA	15	99	NA	59.0909	60.6029	Ribosomal Proteins
RPL3	Y	Y	Y	10	363	264	50	45.9214	62.8191	Ribosomal Proteins
RPL30	Y	Y	Y	13	76	103	50	60.6876	34.2104	Ribosomal Proteins
RPL31	Y	Y	Y	11	88	410	61.1111	40.4666	52.7061	Ribosomal Proteins
RPL32	N	Y	Y	NA	25	79	NA	50	66.9702	Ribosomal Proteins
RPL34	N	Y	Y	NA	24	177	NA	44.4444	54.8052	Ribosomal Proteins
RPL35	N	Y	Y	NA	38	137	NA	44.127	50.8588	Ribosomal Proteins
RPL35A	Y	Y	Y	6	25	341	55.5556	38.3333	47.4678	Ribosomal Proteins
RPL36	N	Y	Y	NA	52	164	NA	38.8528	52.1245	Ribosomal Proteins
RPL36AL	N	Y	Y	NA	11	105	NA	76.1905	48.1644	Ribosomal Proteins
RPL37A	N	Y	Y	NA	9	33	NA	33.3333	50	Ribosomal Proteins
RPL38	Y	Y	Y	9	63	340	100	40.9091	36.7168	Ribosomal Proteins
RPL4	N	Y	Y	NA	219	693	NA	46.26	64.1148	Ribosomal Proteins
RPL5	Y	Y	Y	17	232	522	96.875	57.9989	75.6894	Ribosomal Proteins
RPL6	Y	Y	Y	8	259	675	66.6667	47.746	66.4241	Ribosomal Proteins
RPL7	Y	Y	Y	12	145	521	55.5556	46.2338	68.9224	Ribosomal Proteins
RPL7A	Y	Y	Y	6	161	589	37.5	26.6026	68.0863	Ribosomal Proteins
RPL8	Y	Y	Y	22	169	602	53.4722	54.6729	59.9835	Ribosomal Proteins
RPL9	Y	Y	Y	12	251	95	50	45.6439	55.7569	Ribosomal Proteins
RPLP0	Y	Y	Y	69	192	756	37.8695	44.0427	53.1602	Ribosomal Proteins
RPLP1	N	Y	Y	NA	34	34	NA	55.1515	39.1338	Ribosomal Proteins
RPLP2	Y	Y	Y	43	129	415	68.9693	42.5156	49.2001	Ribosomal Proteins
RPN1	N	Y	Y	NA	7	222	NA	100	100	Membrane-bound
RPN2	N	Y	Y	NA	5	125	NA	100	100	Membrane-bound
RPS10	Y	Y	Y	14	117	324	80.3571	48.3967	55.5676	Ribosomal Proteins
RPS11	Y	Y	Y	8	64	474	100	73.2003	51.7365	Ribosomal Proteins
RPS12	Y	Y	Y	14	20	167	87.5	55.8333	46.7822	Ribosomal Proteins
RPS13	Y	Y	Y	12	112	650	85.7143	37.8489	49.3223	Ribosomal Proteins
RPS14	Y	Y	Y	18	107	556	40.4762	56.3682	54.006	Ribosomal Proteins
RPS15	Y	Y	Y	4	240	354	50	38.8889	56.1303	Ribosomal Proteins
RPS15A	Y	Y	Y	8	387	401	50	39.8139	49.9893	Ribosomal Proteins
RPS16	Y	Y	Y	31	161	549	64.3357	41.3641	46.4462	Ribosomal Proteins
RPS17	Y	Y	Y	9	105	85	83.3333	43.5561	36.3499	Ribosomal Proteins
RPS18	Y	Y	Y	36	221	990	69.4444	51.9597	49.2001	Ribosomal Proteins
RPS19	Y	Y	Y	15	102	461	60	45.6793	39.5453	Ribosomal Proteins
RPS2	Y	Y	Y	18	188	605	100	47.6477	64.4797	Ribosomal Proteins
RPS20	Y	Y	Y	38	99	332	52.0723	61.1467	35.6682	Ribosomal Proteins
RPS21	Y	Y	Y	58	146	614	55.5736	52.4219	53.5207	Ribosomal Proteins
RPS23	Y	Y	Y	14	68	197	76.6667	52.3661	50.3392	Ribosomal Proteins
RPS24	Y	Y	Y	8	106	554	100	43.4375	65.1554	Ribosomal Proteins
RPS26	Y	Y	Y	8	84	298	66.6667	42.8333	42.8921	Ribosomal Proteins
RPS27	Y	Y	Y	5	35	246	83.3333	75.5245	60.3652	Ribosomal Proteins
RPS27A	Y	Y	Y	27	61	240	63.6166	17.5	21.6725	Ribosomal Proteins
RPS27L	N	Y	Y	NA	22	38	NA	20	73.8876	Ribosomal Proteins
RPS28	Y	Y	Y	23	70	313	63.8258	37.6536	52.93	Ribosomal Proteins
RPS29	N	Y	Y	NA	16	86	NA	22.2222	20.6155	Ribosomal Proteins
RPS3	Y	Y	Y	83	457	1539	78.699	43.9831	60.9141	Ribosomal Proteins
RPS3A	Y	Y	Y	10	189	1606	80	48.6205	69.1033	Ribosomal Proteins
RPS4X	Y	Y	Y	24	250	596	75.8333	52.9263	64.3717	Ribosomal Proteins
RPS5	N	Y	Y	NA	105	422	NA	63.7179	52.5705	Ribosomal Proteins
RPS6	Y	Y	Y	11	95	514	100	52.8333	62.4164	Ribosomal Proteins
RPS7	Y	Y	Y	8	163	381	100	43.5719	50.2074	Ribosomal Proteins
RPS8	Y	Y	Y	20	113	595	61.5385	52.3328	63.7021	Ribosomal Proteins
RPS9	Y	Y	Y	29	187	627	53.3333	48.9842	62.3916	Ribosomal Proteins
RPSA	Y	Y	Y	237	399	1134	57.9414	38.3188	55.6194	Ribosomal Proteins
RRBP1	N	Y	Y	NA	6	224	NA	100	55.2219	Membrane-bound
RSL1D1	N	Y	Y	NA	2	22	NA	100	100	RBP
RUVBL1	Y	Y	Y	2	12	591	0	33.3333	39.0367	Other
RUVBL2	N	Y	Y	NA	32	727	NA	32.0238	35.8519	Other
SERBP1	N	Y	Y	NA	94	426	NA	50.1339	63.0983	RBP
SERPINH1	Y	N	Y	17	NA	126	100	NA	91.3203	Chaperone
SET	N	Y	Y	NA	6	272	NA	100	74.9606	Membrane-bound
SFN	Y	N	Y	34	NA	49	11.3636	NA	22.7746	Other
SGPL1	N	Y	Y	NA	5	194	NA	100	100	Other Metabolism
SKIV2L2	N	Y	Y	NA	6	139	NA	100	88.0836	RBP
SMC2	N	Y	Y	NA	5	995	NA	100	31.5879	Other
SND1	N	Y	Y	NA	42	735	NA	72.598	66.3542	RBP
SRP54	N	Y	Y	NA	3	122	NA	100	76.5002	Chaperone
SRP68	N	Y	Y	NA	6	245	NA	100	93.2289	Chaperone
SRP72	N	Y	Y	NA	5	340	NA	100	81.2201	Chaperone
SRP9	Y	N	Y	2	NA	79	100	NA	53.1152	Chaperone
SRPK1	N	Y	Y	NA	19	57	NA	80	23.5857	Other
SRPK2	N	Y	Y	NA	11	23	NA	66.6667	19.785	Other
SSB	Y	N	Y	6	NA	72	100	NA	87.1915	RBP
ST13	Y	N	Y	18	NA	88	5.55556	NA	29.2002	Chaperone
STAU1	Y	Y	Y	16	49	201	61.6667	50.625	57.2008	RBP
STAU2	N	Y	Y	NA	9	127	NA	66.6667	58.9388	RBP
STIP1	Y	Y	Y	20	3	528	16.6667	0	25.2932	Chaperone
STMN1	Y	N	Y	8	NA	35	0	NA	8.49336	Cytoskeleton
STRAP	Y	Y	Y	17	5	147	28.9683	75	42.8783	RBP
SUB1	N	Y	Y	NA	3	48	NA	100	76.3721	RBP
SYNCRIP	Y	Y	Y	73	65	438	77.957	40.6593	64.1359	RBP
TAGLN2	Y	N	Y	32	NA	118	20.7407	NA	20.6622	Other
TARS	Y	N	Y	6	NA	444	0	NA	19.8497	tRNA related
TCF25	N	Y	Y	NA	4	45	NA	0	32.9622	Other
TCP1	Y	Y	Y	128	96	641	40.0129	18.5	49.3088	Chaperone
TFRC	N	Y	Y	NA	3	527	NA	50	59.6024	Membrane-bound
TKT	Y	N	Y	2	NA	334	100	NA	73.4458	Carbohydrate Metabolism
TLN1	Y	N	Y	7	NA	3835	0	NA	17.1892	Cytoskeleton
TPI1	Y	N	Y	42	NA	201	7.04545	NA	22.2271	Carbohydrate Metabolism
TPM1	N	Y	Y	NA	17	100	NA	0	30.1867	Cytoskeleton
TPM2	Y	N	Y	17	NA	29	0	NA	2.65571	Cytoskeleton
TPM3	Y	N	Y	15	NA	151	4.16667	NA	41.3204	Cytoskeleton
TPP2	Y	Y	Y	46	97	424	22.2222	25.3571	34.9566	Other
TRIM25	N	Y	Y	NA	3	342	NA	100	51.4849	Other
TRIM28	Y	Y	Y	4	5	453	100	100	88.1822	Other
TSPYL5	N	Y	Y	NA	6	88	NA	50	53.7138	Other
TSR1	N	Y	Y	NA	31	170	NA	75.9524	54.87	Other
TUBA1C	Y	Y	Y	84	77	1672	5.87121	6.46552	49.362	Cytoskeleton
TUBB	Y	Y	Y	137	133	10099	5.76376	3.86003	50.301	Cytoskeleton
TUBB2A	Y	N	Y	52	NA	1085	0	NA	20.4406	Cytoskeleton
TUBB6	N	Y	Y	NA	39	1354	NA	0	48.9812	Cytoskeleton
TUBG1	N	Y	Y	NA	36	92	NA	11.1111	41.6696	Cytoskeleton
TUBGCP2	N	Y	Y	NA	32	87	NA	3.125	20.2751	Cytoskeleton
TUBGCP3	N	Y	Y	NA	35	98	NA	33.3824	23.8145	Cytoskeleton
UBA1	Y	N	Y	20	NA	672	15	NA	28.9636	Protein Degradation
UBAP2L	N	Y	Y	NA	19	111	NA	53.3333	31.162	Protein Degradation
UBE2K	Y	N	Y	4	NA	30	0	NA	0	Protein Degradation
UBR4	N	Y	Y	NA	14	1418	NA	0	24.507	Protein Degradation
UGP2	Y	N	Y	4	NA	882	0	NA	22.043	Carbohydrate Metabolism
UPF1	Y	Y	Y	32	12	320	94.4444	23.8095	56.0074	RBP
USP5	Y	N	Y	4	NA	180	0	NA	35.3029	Protein Degradation
VARS	Y	N	Y	22	NA	1541	38.8889	NA	40.0206	tRNA related
VCL	Y	N	Y	12	NA	869	0	NA	6.61445	Cytoskeleton
VCP	Y	Y	Y	56	38	2979	74.6246	66.1472	57.4682	Other
WDR1	Y	N	Y	6	NA	104	0	NA	26.2336	Cytoskeleton
XRCC5	Y	Y	Y	33	7	486	97.2222	83.3333	87.728	Other
XRCC6	Y	Y	Y	39	8	766	100	100	87.2576	Other
YBX1	Y	Y	Y	83	174	833	31.7218	59.2414	48.3051	RBP
YTHDF1	N	Y	Y	NA	5	82	NA	88.8889	54.8181	RBP
YWHAB	Y	N	Y	33	NA	180	49.2063	NA	49.6522	Other
YWHAE	Y	N	Y	67	NA	253	48.5278	NA	51.8714	Other
YWHAG	Y	N	Y	46	NA	160	50.508	NA	45.3037	Other
YWHAH	Y	N	Y	39	NA	100	29.5518	NA	50.1049	Other
YWHAZ	Y	Y	Y	85	10	463	42.5099	16.6667	32.6263	Other
ZC3H15	Y	Y	Y	8	8	61	60	55.5556	55.1876	RBP
ZC3HAV1	N	Y	Y	NA	7	91	NA	80	48.5988	RBP
ZCCHC3	N	Y	Y	NA	3	17	NA	100	33.5865	RBP
ZNF598	N	Y	Y	NA	3	95	NA	0	88.779	RBP
ZNF622	N	Y	Y	NA	10	89	NA	38.8889	57.6542	RBP
				11831	20832	255278
