## Supplemental Table 3 for "Pyruvate Kinase M Links Glucose Availability to Protein Synthesis"

### Sheet: Sheet1
Sample	Raw Reads	Uniquely Mapped Reads	Usable Reads	Percent Usable / Uniquely Mapped Reads	Stringent RBP-enriched cluster
					( P<= 10^(-5) , >= 8 folds enriched over SMInput)
Input-1	12665382	2051737	2005529	0.98
IP-1	13305878	3903716	3374768	0.86	3622
Input2	10493589	2199065	2153363	0.98
IP-2	10779905	1681562	1582507	0.94	1167
